# Optimizing the balance between heterologous acetate- and CO_2_-reduction pathways in anaerobic cultures of *Saccharomyces cerevisiae* strains engineered for low glycerol production

**DOI:** 10.1101/2023.05.21.541164

**Authors:** Aafke C.A. van Aalst, Ellen H. Geraats, Mickel L.A. Jansen, Robert Mans, Jack T. Pronk

## Abstract

In anaerobic *Saccharomyces cerevisiae* cultures, NADH-cofactor balancing by glycerol formation constrains ethanol yields. Introduction of an acetate-to-ethanol reduction pathway based on heterologous acetylating acetaldehyde dehydrogenase (A-ALD) can replace glycerol formation as ‘redox-sink’ and improve ethanol yields in acetate-containing media. Acetate concentrations in feedstock for first-generation bioethanol production are, however, insufficient to completely replace glycerol formation. An alternative glycerol-reduction strategy bypasses the oxidative reaction in glycolysis by introducing phosphoribulokinase (PRK) and ribulose-1,5-bisphosphate carboxylase (RuBisCO). For optimal performance in industrial settings, yeast strains should ideally first fully convert acetate and, subsequently, continue low-glycerol fermentation via the PRK-RuBisCO pathway. However, anaerobic batch cultures of a strain carrying both pathways showed inferior acetate reduction relative to a strain expressing only the A-ALD pathway. Complete A-ALD-mediated acetate reduction by a dual-pathway strain, grown anaerobically on 50 g L^-1^ glucose and 5 mmol L^-1^ acetate, was achieved upon reducing PRK abundance by a C-terminal extension of its amino-acid sequence. Yields of glycerol and ethanol on glucose were 55% lower and 6% higher, respectively, than those of a non-engineered reference strain. The negative impact of the PRK-RuBisCO pathway on acetate reduction was attributed to sensitivity of the reversible A-ALD reaction to intracellular acetaldehyde concentrations.
