## Additional file 1 for "Optimizing the balance between heterologous acetate- and CO_2_-reduction pathways in anaerobic cultures of *Saccharomyces cerevisiae* strains engineered for low glycerol production"

### Sheet: READ ME
This file contains bioreactor batch data of anaerobic cultures of IME324 (reference strain lacking PRK-RuBisCO bypass), IMX2503 (Δgpd2 Δald6 EutE) and IMX2502 (Δgpd2, non-ox PPP↑, pDAN1-prk, 2x cbbm, GroES/GroEL, Δald6 EutE)
R1 and R2 indicate two independent duplicate cultures respectively
DW denotes dry weight measurements.
Dry weight determined for a specific sampling point was obtained by weighing the filter before and after addition of the cells and subsequent drying in the miscrowave.
The difference in weight is used to calculate the dry weight in g/L with.
Reported dry weights at each sampling point were calculated based on the determined dry weight at specific sampling points, which ratio was used to convert the measured OD vaues into dry weight at the other time points.
Ethanol corrected was calculated by using the measured ethanol concentration and using the volume of the broth at that timepoint and the first-order evaporation rate constant of 0.008 h-1

### Sheet: batch 3 gL-1 acetate
IME324 R1														IME324 R2
time	OD	DW	glucose (mM)	ethanol (mM)	glycerol (mM)	acetate (mM)	acetaldehyde broth (mM)	acetaldehyde offgas (mM)	volume broth (mL)	ethanol (mM) corrected for evaporation				time	OD	DW	glucose (mM)	ethanol (mM)	glycerol (mM)	acetate (mM)	acetaldehyde broth (mM)	acetaldehyde offgas (mM)	volume broth (mL)	ethanol (mM) corrected for evaporation
0	0.212	0.0251604	109.387	14.072	0.703	48.992			1025.54	14.072				0	0.198	0.0241185	111.233	13.176	0.539	49.879			1033.65	13.176
5	1.05	0.124615	107.409	21.537	1.357	48.46			1018.29	22.236				5	0.94	0.114502	106.644	19.845	1.079	49.443			1027.77	20.4876
6.66667	1.8	0.213626	100.889	30.776	2.192	48.189			1003.27	31.823				6.66667	1.51	0.183934	99.943	27.655	1.842	48.547			1009.02	28.6114
8.16667	2.98	0.35367	91.912	46.735	3.401	47.986			988.15	48.2526				8.16667	2.44	0.297218	93.442	40.532	2.863	49.107			994.87	41.8996
9.66667	4.8	0.56967	76.349	71.036	5.275	47.474	0.191668	0.0769108	975.79	73.278				9.66667	3.82	0.465317	80.117	60.743	4.373	48.458	0.0547507	0.102305	976.56	62.7329
11.25	7.84	0.930462	47.847	115.902	8.546	46.435	0.128295	0.125838	960.04	119.377				11.25	6.56	0.799078	56.703	98.906	7.195	47.814	0.0656664	0.152951	962.11	101.947
12.75	11.72	1.39095	14.448	169.102	12.155	45.256	0.0708762	0.170304	945.08	174.386				12.75	9.88	1.20349	27.377	146.808	10.317	46.916	0.0610762	0.196395	947.87	151.404
13.8333	13.65	1.62	0.138	191.635	13.063	44.613	0.0733345	0.20322	931.17	198.598				13.8333	12.15	1.48	2.945	186.2	12.001	45.841	0.0900174	0.21584	930.75	192.347
IMX2503 R1														IMX2503 R2
time	OD	DW	glucose (mM)	ethanol (mM)	glycerol (mM)	acetate (mM)	acetaldehyde broth (mM)	acetaldehyde offgas (mM)	volume broth (mL)	ethanol (mM) corrected for evaporation				time	OD	DW	glucose (mM)	ethanol (mM)	glycerol (mM)	acetate (mM)	acetaldehyde broth (mM)	acetaldehyde offgas (mM)	volume broth (mL)	ethanol (mM) corrected for evaporation
0	0.183	0.0217505	121.463	11.246	0.483	49.376			1016.28	11.246				0	0.172	0.0217867	120.762	11.246	0.651	48.672			1021.4	11.246
5	0.52	0.0618047	118.221	15.698	0.672	48.853			1010.23	16.2314				5	0.484	0.0613067	117.165	16.374	0.871	48.194			1014.93	16.9183
6.66667	0.9	0.10697	115.029	20.002	0.92	48.654			997.52	20.774				6.66667	0.865	0.109567	114.426	20.083	0.975	47.98			1000.72	20.8701
8.16667	1.36	0.161643	111.387	27.161	1.014	48.23			982.61	28.221				8.16667	1.4	0.177333	110.661	26.704	1.161	47.544			982.76	27.7768
9.66667	2.36	0.280498	103.636	38.572	1.329	47.296			969.38	40.0389				9.66667	2.1	0.266	103.963	37.474	1.444	46.831			961.93	38.9471
11.25	3.8	0.45165	91.281	61.008	1.887	46.619	0.113567	0.10789	949.78	63.1389				11.25	3.54	0.4484	91.928	58.001	1.958	46.091	0.0501516	0.0661227	944.25	60.1145
12.75	6.28	0.746411	72.814	92.687	2.555	44.797	0.0140126	0.10727	936.48	95.8026				12.75	5.56	0.704267	75.338	87.461	2.569	44.619	0.153949	0.0838987	923.46	90.5196
13.8333	9.05	1.07564	50.808	129.668	3.175	43.199	0.0494339	0.129281	925.12	133.825				13.8333	8.2	1.03867	54.08	122.009	3.152	42.69	0.0606562	0.0975982	902.76	126.073
15.1667	12.2	1.45003	15.472	191.126	4.097	40.322	0.236915	0.15983	910.15	197.163				15.1667	12.3	1.558	20.627	180.302	4.04	39.919	0.126673	0.114939	881.31	186.196
16.3333	14.85	1.765	0.255	215.845	4.243	39.006	0.320529	0.170077	892.74	224.009				16.3333	14.25	1.805	0.359	213.642	4.347	38.074	0.320703	0.125168	863.41	221.665
IMX2502 R1														IMX2502 R2
time	OD	DW	glucose (mM)	ethanol (mM)	glycerol (mM)	acetate (mM)	acetaldehyde broth (mM)	acetaldehyde offgas (mM)	volume broth (mL)	ethanol (mM) corrected for evaporation				time	OD	DW	glucose (mM)	ethanol (mM)	glycerol (mM)	acetate (mM)	acetaldehyde broth (mM)	acetaldehyde offgas (mM)	volume broth (mL)	ethanol (mM) corrected for evaporation
0	0.157	0.0202856	111.257	12.147	0.791	47.836			1016.84	12.147				0	0.132	0.0153611	109.864	13.543	0.702	47.894			1031.41	13.543
3.58333	0.286	0.0369535	110.416	13.717	0.886	47.727			1009.47	14.0842				3.5	0.26	0.0302566	108.441	15.661	0.781	47.916			1016.13	16.0634
5	0.41	0.0529752	109.305	15.48	0.884	47.73			998.59	16.0129				5	0.4125	0.0480033	107.246	17.277	0.824	47.768			1005.98	17.8758
7.66667	0.756	0.0976812	106.404	20.349	1.02	47.661			986.86	21.2692				7.58333	0.72	0.0837876	104.692	22.356	0.91	47.707			991.97	23.3677
8.91667	1.05	0.135668	103.206	24.334	1.119	47.645			972.31	25.484				8.91667	1.075	0.1251	101.44	26.514	0.988	47.658			979.9	27.7917
11.5	1.94	0.250663	94.328	38.842	1.382	47.23	0.97793	0.464469	961.06	40.6712				11.5	2.06	0.239726	92.363	41.736	1.248	47.38	1.01947	0.589615	967.69	43.7425
13	2.78	0.359198	86.07	53.668	1.622	47.162	1.24948	0.654013	949.35	56.0819				13	3.18	0.370062	82.907	57.869	1.463	47.084	1.21173	0.862413	955.69	60.5008
14.4167	4.34	0.560762	73.999	73.458	1.956	46.982	1.6052	0.812042	937.53	76.6403				14.4167	5.04	0.586513	69.548	79.788	1.767	46.981	1.66904	1.00004	944.27	83.2459
15.75	5.92	0.764911	57.908	99.414	2.25	46.625	1.93615	0.939132	926.11	103.592				15.75	6.56	0.763398	52.135	107.277	2.123	46.408	2.0916	1.11837	930.97	111.807
16.6667	7.45	0.962599	43.351	123.389	2.624	46.169	2.29185	0.974562	912.03	128.463				16.6667	8.55	0.994978	36.498	133.683	2.447	46.13	2.36042	1.15723	912.88	139.18
18.3333	10.1	1.305	12.773	174.519	3.176	45.764	2.48266	1.0125	895.48	181.81				18.1667	11.3	1.315	7.575	181.719	2.869	45.652	2.79553	1.11653	898.45	189.323
