## Additional file 2 for "Optimizing the balance between heterologous acetate- and CO_2_-reduction pathways in anaerobic cultures of *Saccharomyces cerevisiae* strains engineered for low glycerol production"

### Sheet: READ ME
This file contains bioreactor batch data of anaerobic cultures of IME324 (reference strain lacking PRK-RuBisCO bypass), IMX2503 (Δgpd2 Δald6 EutE), IMX2502 (Δgpd2, non-ox PPP↑, pDAN1-prk, 2x cbbm, GroES/GroEL, Δald6 EutE), IMX2723 (Δgpd2, non-ox PPP↑, pDAN1-prk-serendipity tag, 2x cbbm, GroES/GroEL, Δald6 EutE)
R1 and R2 indicate two independent duplicate cultures respectively
DW denotes dry weight measurements.
Dry weight determined for a specific sampling point was obtained by weighing the filter before and after addition of the cells and subsequent drying in the miscrowave.
The difference in weight is used to calculate the dry weight in g/L with.
Reported dry weights at each sampling point were calculated based on the determined dry weight at specific sampling points, which ratio was used to convert the measured OD vaues into dry weight at the other time points.
Ethanol corrected was calculated by using the measured ethanol concentration and using the volume of the broth at that timepoint and the first-order evaporation rate constant of 0.008 h-1

### Sheet: batch 0_3 gL-1 acetate
IME324 R1												IME324 R2
time	OD	DW	glucose (mM)	ethanol (mM)	glycerol (mM)	acetate (mM)	volume broth (mL)	ethanol (mM) corrected for evaporation				time	OD	DW	glucose (mM)	ethanol (mM)	glycerol (mM)	acetate (mM)	volume broth (mL)	ethanol (mM) corrected for evaporation
0	0.37	0.0488929	290.153	12.1792	0.5154	5.633	1009.3	12.1792				0	0.372	0.0513175	285.781	12.0493	0.1837	5.6125	1007.2	12.0493
4.5	1.66	0.219357	281.706	25.0731	2.3772	5.6933	987.8	25.7519				4.5	1.54	0.212443	277.247	24.0007	1.7865	5.6554	996.1	24.6521
6.5	3.3875	0.447634	269.514	43.1475	5.6547	5.6547	976.1	44.3855				6.5	3.4875	0.481101	265.732	41.3996	4.1735	5.5416	983.8	42.5829
8.25	6.15	0.812679	249.081	73.278	8.5389	5.7884	960.8	75.3642				8.25	5.925	0.817355	246.378	70.0402	7.7983	5.7263	971.9	72.0261
9.75	9.8	1.295	216.805	117.358	13.7847	6.0332	947.4	120.651				9.75	9.025	1.245	216.697	110.381	12.448	5.877	957.6	113.497
11	12.25	1.845	182.616	169.031	19.3895	6.1516	909.9	173.899				11	11.8	1.78	183.785	160.408	17.9925	5.9603	929	164.982
12.1667	18.4	2.3051	141.764	231.255	25.3341	5.9426	878.5	238.248				12.1667	17.65	2.35401	146.436	218.206	23.6197	5.7701	901.1	224.741
13.3333	24	3.195	87.0294	312.662	31.9275	5.3297	865.8	322.588				13.3333	21.05	3.025	93.6529	296.993	30.1347	5.1942	892	306.223
14.5	29.5	3.85667	37.7309	396.784	37.7309	4.4371	832.2	410.687				14.5	27.8	3.77667	39.3077	380.51	36.118	4.3002	861.8	393.409
IMX2503 R1												IMX2503 R2
time	OD	DW	glucose (mM)	ethanol (mM)	glycerol (mM)	acetate (mM)	volume broth (mL)	ethanol (mM) corrected for evaporation				time	OD	DW	glucose (mM)	ethanol (mM)	glycerol (mM)	acetate (mM)	volume broth (mL)	ethanol (mM) corrected for evaporation
0	0.416	0.0555512	289.539	13.1709	0.3787	5.437	994.8	13.1709				0	0.39	0.0539461	290.548	13.0207	0.3189	5.5251	1003.6	13.0207
4.5	1.4475	0.193294	283.28	24.0848	0.887	5.2052	989.3	24.7627				4.5	1.59	0.219934	281.768	24.5937	0.9136	4.8692	993.8	25.275
6.5	3.475	0.46404	272.838	40.2012	1.8886	4.0653	970.1	41.4092				6.5	3.3875	0.46857	273.579	39.3342	1.7596	4.1817	983.4	40.5355
8.25	5.825	0.777851	258.392	64.726	3.2833	3.0018	958.1	66.7006				8.25	5.135	0.71029	259.674	62.2296	2.9135	3.1846	974.9	64.1602
9.75	8.2	1.095	235.501	96.9961	4.9071	1.8313	947.8	99.9945				9.75	8.35	1.155	233.549	100.424	5.13	1.7572	968.7	103.362
11	11.475	1.49997	215.867	131.892	7.7329	0.9047	917.1	136.139				11	10.825	1.39792	213.097	136.664	7.8144	0.8561	938.3	140.865
12.1667	14.65	1.915	188.028	173.947	11.2144	0.3646	907.5	179.766				12.1667	15.25	1.82	184.438	178.168	11.5422	0.3207	928.5	183.952
13.3333	17.15	2.395	155.418	217.832	15.5082	0.1404	876.8	225.736				13.3333	17.85	2.405	149.969	226.52	16.0497	0.11	899.7	234.403
14.3333	20.5	2.86283	129.608	258.627	19.4174	0	845.4	268.786				14.3333	21.4	2.76355	123.585	266.604	20.1596	0	866.6	276.763
15.3333	25.3	3.09	97.3638	305.745	23.89	0	835.1	318.607				15.3333	25	3.265	91.2088	314.359	24.6961	0	854.9	327.237
16.3333	28.5205	3.48333	61.122	359.024	29.2684	0	810	375.169				16.3333	27.1822	3.55	53.9458	368.493	30.1649	0	828.8	384.666
IMX2502 R1												IMX2502 R2
time	OD	DW	glucose (mM)	ethanol (mM)	glycerol (mM)	acetate (mM)	volume broth (mL)	ethanol (mM) corrected for evaporation				time	OD	DW	glucose (mM)	ethanol (mM)	glycerol (mM)	acetate (mM)	volume broth (mL)	ethanol (mM) corrected for evaporation
0	0.351	0.0430773	273.273	22.5851	0.2808	5.167	1019.6	22.5851				0	0.407	0.0482287	277.089	13.5301	0.2413	5.0796	1095.9	13.5301
3.53333	0.915	0.112295	270.073	28.166	0.5571	4.889	1011	28.8755				3.55	0.875	0.103686	273.939	19.0806	0.5114	4.8687	1088.7	19.5059
5.46667	1.74667	0.214364	265.651	35.5386	0.8425	4.7541	1000.4	36.7405				5.41667	1.575	0.186634	269.505	26.2403	0.6868	4.704	1074.3	26.9806
7.5	2.96	0.363273	254.093	48.2332	1.1091	4.38	988.6	50.1243				7.45	3.03	0.359049	260.879	41.2767	1.1653	4.4584	1065.5	42.5324
9.5	5.85	0.717955	235.674	82.312	1.7658	3.824	977.8	85.2712				9.45	5.625	0.666551	241.831	67.5417	1.8335	3.7395	1058	69.6202
11	8.8	1.08	213.975	117.599	3.1402	3.3093	968	121.797				10.95	8.9875	1.065	220.559	99.907	3.0699	3.4295	1048.7	102.944
12.5	11.8	1.34	182.843	158.981	4.3909	2.6664	939.9	164.945				12.45	11.625	1.38	190.859	148.618	4.2887	2.8275	1022.8	153.112
13.75	15.2	1.905	152.484	205.274	5.8452	2.1008	900.6	213.26				13.7	16.7	1.82	161.77	191.553	5.7841	2.4117	989.2	197.767
14.8	18.35	2.14	120.39	259.91	7.3347	1.9454	865.5	270.154				14.75	19.4667	2.265	131.862	237.147	7.5054	2.0857	955.7	245.245
15.8	21.225	2.56	88.2356	309.152	8.8981	1.3821	826.9	322.148				15.75	20.9	2.51	101.848	286.081	9.5316	1.7568	924.3	296.444
17.2333	25	3.07	43.1774	374.675	12.2023	0.9898	787.8	392.648				17.1833	22.9	2.865	64.7566	330.566	12.8286	1.5317	892.8	344.888
18.5667	26.7	3.31	29.0046	389.368	15.2991	1.4745	756.9	412.725				18.55	27.55	3.44333	9.9017	423.485	14.5794	1.1551	860.8	437.807
IMX2723 R1												IMX2723 R2
time	OD	DW	glucose (mM)	ethanol (mM)	glycerol (mM)	acetate (mM)	volume broth (mL)	ethanol (mM) corrected for evaporation				time	OD	DW	glucose (mM)	ethanol (mM)	glycerol (mM)	acetate (mM)	volume broth (mL)	ethanol (mM) corrected for evaporation
0	0.252	0.0326118	284	11.2401	0.1972	4.7601	1030.8	11.2401				0	0.272	0.0360995	284	12.6202	0.2896	5.1475	1014.4	12.6202
4.41667	0.935	0.121	279.36	17.115	0.5466	4.4967	1019.8	17.6062				4.41667	0.935	0.124092	282.618	17.6818	0.678	4.8785	1000.9	18.2167
6.91667	2.01	0.260118	273.793	28.243	1.052	4.138	1009.3	29.1836				6.91667	2.09	0.277382	276.716	26.438	1.143	4.3546	988	27.4194
8.91667	4.5125	0.583971	260.849	44.979	1.768	3.433	1002.5	46.5039				8.91667	4.325	0.574009	262.622	61.893	2.649	3.6262	971.7	63.6016
10.4167	7.2	0.931765	236.303	78.774	2.4108	2.487	994.8	81.0453				10.4167	7.525	0.99871	244.491	82.6208	2.9107	2.6921	955.2	85.2372
11.9167	11.05	1.43	213.17	125.697	4.005	1.377	983.5	129.216				11.9167	10.85	1.44	212.173	130.382	4.1509	1.6558	943.7	134.353
13.25	14.8	1.91529	173.608	185.579	6.498	0.432	952.2	190.841				13.25	15.65	2.14603	173.872	193.119	6.72	0.6806	907.1	198.992
14.8333	23.55	2.95	115.001	276.656	10.8235	0.0488	941.6	285.028				14.8333	22.6	3.035	113.263	283.168	11.5491	0.0565	888	292.438
15.8333	25.7	3.515	72.8278	343.469	14.553	0.0603	911.7	354.561				15.8333	26.3	3.52	71.4403	352.355	15.2265	0.0776	854.8	364.599
17.4167	33.5	4.35	3.3868	447.918	21.4126	0.3324	882.6	464.689				17.4167	31.4	4.27333	3.2856	461.026	19.4837	0.4054	821.2	479.543
